# Single-cell proteomics differentiates Arabidopsis root cell types

**DOI:** 10.1101/2024.04.09.588771

**Authors:** Christian Montes, Jingyuan Zhang, Trevor M. Nolan, Justin W. Walley

## Abstract

Recently, major advances have enabled the exploration of cellular heterogeneity using single-cell proteomics. Here we examine the feasibility of single-cell proteomics on plant samples. We focus on *Arabidopsis thaliana*, examining isolated single cells from the cortex and endodermis, which are two adjacent root cell-types derived from a common stem cell. From 756 cells we identify 3,763 proteins and 1,118 proteins/cell. Ultimately, we focus on 3,217 proteins quantified following stringent filtering. Of these, we identified 596 proteins whose expression is enriched in either the cortex or endodermis and are able to differentiate these closely related plant cell-types. Collectivity, our findings underscore the promise of single-cell proteomics to explore the heterogeneity of expression between individual plant cells.
