## Supplemental Table 1 for "Single-cell proteomics differentiates Arabidopsis root cell types"

Cell_number	plate	pos	PlexNumber	TMTlabel	SampleType
1	plate_1	A7	Plex_54	12	cortex
2	plate_1	A8	Plex_05	17	cortex
3	plate_1	A9	Plex_21	5	cortex
4	plate_1	A10	Plex_29	5	cortex
5	plate_1	A11	Plex_54	13	cortex
6	plate_1	A12	Plex_25	11	cortex
7	plate_1	A13	Plex_37	7	cortex
8	plate_1	A14	Plex_31	9	cortex
9	plate_1	A15	Plex_07	17	cortex
10	plate_1	A16	Plex_38	10	cortex
11	plate_1	A17	Plex_06	13	cortex
12	plate_1	A18	Plex_47	6	cortex
13	plate_1	A19	Plex_05	12	cortex
14	plate_1	A20	Plex_25	8	cortex
15	plate_1	A21	Plex_51	15	cortex
16	plate_1	A22	Plex_37	10	cortex
17	plate_1	A23	Plex_51	9	cortex
18	plate_1	A24	Plex_01	5	cortex
19	plate_1	B1	Plex_03	6	cortex
20	plate_1	B2	Plex_20	18	cortex
21	plate_1	B3	Plex_35	15	cortex
22	plate_1	B4	Plex_19	13	cortex
23	plate_1	B5	Plex_16	15	cortex
24	plate_1	B6	Plex_02	5	cortex
25	plate_1	B7	Plex_44	15	cortex
26	plate_1	B8	Plex_42	16	cortex
27	plate_1	B9	Plex_03	7	cortex
28	plate_1	B10	Plex_20	8	cortex
29	plate_1	B11	Plex_44	5	cortex
30	plate_1	B12	Plex_19	12	cortex
31	plate_1	B13	Plex_16	10	cortex
32	plate_1	B14	Plex_13	11	cortex
33	plate_1	B15	Plex_40	12	cortex
34	plate_1	B16	Plex_10	14	cortex
35	plate_1	B17	Plex_25	15	cortex
36	plate_1	B18	Plex_32	18	cortex
37	plate_1	B19	Plex_36	18	cortex
38	plate_1	B20	Plex_39	10	cortex
39	plate_1	B21	Plex_28	13	cortex
40	plate_1	B22	Plex_10	11	cortex
41	plate_1	B23	Plex_52	14	cortex
42	plate_1	B24	Plex_14	14	cortex
43	plate_1	C1	Plex_22	12	cortex
44	plate_1	C2	Plex_45	12	cortex
45	plate_1	C3	Plex_22	14	cortex
46	plate_1	C4	Plex_44	16	cortex
47	plate_1	C5	Plex_14	12	cortex
48	plate_1	C6	Plex_31	18	cortex
49	plate_1	C7	Plex_50	18	cortex
50	plate_1	C8	Plex_31	12	cortex
51	plate_1	C9	Plex_39	17	cortex
52	plate_1	C10	Plex_42	10	cortex
53	plate_1	C11	Plex_30	14	cortex
54	plate_1	C12	Plex_49	13	cortex
55	plate_1	C13	Plex_13	12	cortex
56	plate_1	C14	Plex_26	18	cortex
57	plate_1	C15	Plex_37	11	cortex
58	plate_1	C16	Plex_14	16	cortex
59	plate_1	C17	Plex_09	12	cortex
60	plate_1	C18	Plex_02	13	cortex
61	plate_1	C19	Plex_30	5	cortex
62	plate_1	C20	Plex_29	14	cortex
63	plate_1	C21	Plex_33	6	cortex
64	plate_1	C22	Plex_36	9	cortex
65	plate_1	C23	Plex_05	8	cortex
66	plate_1	C24	Plex_54	15	cortex
67	plate_1	D1	Plex_34	10	cortex
68	plate_1	D2	Plex_33	7	cortex
69	plate_1	D3	Plex_11	13	cortex
70	plate_1	D4	Plex_41	14	cortex
71	plate_1	D5	Plex_17	15	cortex
72	plate_1	D6	Plex_48	8	cortex
73	plate_1	D7	Plex_37	5	cortex
74	plate_1	D8	Plex_10	9	cortex
75	plate_1	D9	Plex_42	17	cortex
76	plate_1	D10	Plex_53	9	cortex
77	plate_1	D11	Plex_10	17	cortex
78	plate_1	D12	Plex_08	6	cortex
79	plate_1	D13	Plex_01	13	cortex
80	plate_1	D14	Plex_51	5	cortex
81	plate_1	D15	Plex_44	7	cortex
82	plate_1	D16	Plex_35	9	cortex
83	plate_1	D17	Plex_30	16	cortex
84	plate_1	D18	Plex_52	10	cortex
85	plate_1	D19	Plex_12	13	cortex
86	plate_1	D20	Plex_35	12	cortex
87	plate_1	D21	Plex_15	16	cortex
88	plate_1	D22	Plex_08	14	cortex
89	plate_1	D23	Plex_48	15	cortex
90	plate_1	D24	Plex_42	5	cortex
91	plate_1	E1	Plex_24	17	cortex
92	plate_1	E2	Plex_19	15	cortex
93	plate_1	E3	Plex_52	18	cortex
94	plate_1	E4	Plex_09	7	cortex
95	plate_1	E5	Plex_01	10	cortex
96	plate_1	E6	Plex_43	7	cortex
97	plate_1	E7	Plex_01	16	cortex
98	plate_1	E8	Plex_47	7	cortex
99	plate_1	E9	Plex_24	9	cortex
100	plate_1	E10	Plex_08	13	cortex
101	plate_1	E11	Plex_17	14	cortex
102	plate_1	E12	Plex_07	10	cortex
103	plate_1	E13	Plex_32	7	cortex
104	plate_1	E14	Plex_49	11	cortex
105	plate_1	E15	Plex_49	10	cortex
106	plate_1	E16	Plex_26	11	cortex
107	plate_1	E17	Plex_30	8	cortex
108	plate_1	E18	Plex_31	16	cortex
109	plate_1	E19	Plex_23	12	cortex
110	plate_1	E20	Plex_03	5	cortex
111	plate_1	E21	Plex_27	11	cortex
112	plate_1	E22	Plex_28	12	cortex
113	plate_1	E23	Plex_27	12	cortex
114	plate_1	E24	Plex_51	8	cortex
115	plate_1	F1	Plex_53	6	cortex
116	plate_1	F2	Plex_12	17	cortex
117	plate_1	F3	Plex_11	8	cortex
118	plate_1	F4	Plex_45	10	cortex
119	plate_1	F5	Plex_16	12	cortex
120	plate_1	F6	Plex_23	14	cortex
121	plate_1	F7	Plex_02	10	cortex
122	plate_1	F8	Plex_44	6	cortex
123	plate_1	F9	Plex_32	11	cortex
124	plate_1	F10	Plex_19	14	cortex
125	plate_1	F11	Plex_17	13	cortex
126	plate_1	F12	Plex_54	18	cortex
127	plate_1	F13	Plex_41	5	cortex
128	plate_1	F14	Plex_31	15	cortex
129	plate_1	F15	Plex_14	13	cortex
130	plate_1	F16	Plex_45	6	cortex
131	plate_1	F17	Plex_12	7	cortex
132	plate_1	F18	Plex_39	15	cortex
133	plate_1	F19	Plex_21	16	cortex
134	plate_1	F20	Plex_21	18	cortex
135	plate_1	F21	Plex_16	14	cortex
136	plate_1	F22	Plex_22	9	cortex
137	plate_1	F23	Plex_09	15	cortex
138	plate_1	F24	Plex_50	16	cortex
139	plate_1	G1	Plex_38	9	cortex
140	plate_1	G2	Plex_14	11	cortex
141	plate_1	G3	Plex_44	11	cortex
142	plate_1	G4	Plex_53	15	cortex
143	plate_1	G5	Plex_45	9	cortex
144	plate_1	G6	Plex_13	16	cortex
145	plate_1	G7	Plex_14	10	cortex
146	plate_1	G8	Plex_19	16	cortex
147	plate_1	G9	Plex_53	12	cortex
148	plate_1	G10	Plex_07	12	cortex
149	plate_1	G11	Plex_36	5	cortex
150	plate_1	G12	Plex_32	12	cortex
151	plate_1	G13	Plex_32	14	cortex
152	plate_1	G14	Plex_18	12	cortex
153	plate_1	G15	Plex_13	17	cortex
154	plate_1	G16	Plex_50	17	cortex
155	plate_1	G17	Plex_28	10	cortex
156	plate_1	G18	Plex_15	7	cortex
157	plate_1	G19	Plex_43	11	cortex
158	plate_1	G20	Plex_46	14	cortex
159	plate_1	G21	Plex_33	17	cortex
160	plate_1	G22	Plex_39	6	cortex
161	plate_1	G23	Plex_48	12	cortex
162	plate_1	G24	Plex_38	12	cortex
163	plate_1	H1	Plex_50	11	cortex
164	plate_1	H2	Plex_19	9	cortex
165	plate_1	H3	Plex_25	13	cortex
166	plate_1	H4	Plex_41	18	cortex
167	plate_1	H5	Plex_43	13	cortex
168	plate_1	H6	Plex_51	16	cortex
169	plate_1	H7	Plex_09	6	cortex
170	plate_1	H8	Plex_18	13	cortex
171	plate_1	H9	Plex_36	13	cortex
172	plate_1	H10	Plex_04	9	cortex
173	plate_1	H11	Plex_40	7	cortex
174	plate_1	H12	Plex_49	9	cortex
175	plate_1	H13	Plex_32	15	cortex
176	plate_1	H14	Plex_25	17	cortex
177	plate_1	H15	Plex_48	18	cortex
178	plate_1	H16	Plex_52	5	cortex
179	plate_1	H17	Plex_23	11	cortex
180	plate_1	H18	Plex_34	5	cortex
181	plate_1	H19	Plex_48	6	cortex
182	plate_1	H20	Plex_40	8	cortex
183	plate_1	H21	Plex_42	6	cortex
184	plate_1	H22	Plex_25	9	cortex
185	plate_1	H23	Plex_26	8	cortex
186	plate_1	H24	Plex_30	11	cortex
187	plate_1	I1	Plex_39	8	cortex
188	plate_1	I2	Plex_06	18	cortex
189	plate_1	I3	Plex_47	5	cortex
190	plate_1	I4	Plex_11	12	cortex
191	plate_1	I5	Plex_15	10	cortex
192	plate_1	I6	Plex_02	14	cortex
193	plate_1	I7	Plex_06	14	cortex
194	plate_1	I8	Plex_08	17	cortex
195	plate_1	I9	Plex_28	11	cortex
196	plate_1	I10	Plex_22	5	cortex
197	plate_1	I11	Plex_46	17	cortex
198	plate_1	I12	Plex_05	10	cortex
199	plate_1	I13	Plex_23	13	cortex
200	plate_1	I14	Plex_19	11	cortex
201	plate_1	I15	Plex_27	14	cortex
202	plate_1	I16	Plex_09	14	cortex
203	plate_1	I17	Plex_15	11	cortex
204	plate_1	I18	Plex_38	5	cortex
205	plate_1	I19	Plex_08	18	cortex
206	plate_1	I20	Plex_26	10	cortex
207	plate_1	I21	Plex_24	7	cortex
208	plate_1	I22	Plex_35	18	cortex
209	plate_1	I23	Plex_17	11	cortex
210	plate_1	I24	Plex_33	11	cortex
211	plate_1	J1	Plex_43	12	cortex
212	plate_1	J2	Plex_45	15	cortex
213	plate_1	J3	Plex_17	5	cortex
214	plate_1	J4	Plex_45	14	cortex
215	plate_1	J5	Plex_35	17	cortex
216	plate_1	J6	Plex_39	13	cortex
217	plate_1	J7	Plex_28	14	cortex
218	plate_1	J8	Plex_25	7	cortex
219	plate_1	J9	Plex_40	10	cortex
220	plate_1	J10	Plex_11	18	cortex
221	plate_1	J11	Plex_53	11	cortex
222	plate_1	J12	Plex_29	18	cortex
223	plate_1	J13	Plex_06	15	cortex
224	plate_1	J14	Plex_37	6	cortex
225	plate_1	J15	Plex_26	9	cortex
226	plate_1	J16	Plex_49	15	cortex
227	plate_1	J17	Plex_12	16	cortex
228	plate_1	J18	Plex_30	17	cortex
229	plate_1	J19	Plex_40	13	cortex
230	plate_1	J20	Plex_26	7	cortex
231	plate_1	J21	Plex_41	9	cortex
232	plate_1	J22	Plex_26	13	cortex
233	plate_1	J23	Plex_41	7	cortex
234	plate_1	J24	Plex_21	7	cortex
235	plate_1	K1	Plex_18	7	cortex
236	plate_1	K2	Plex_06	7	cortex
237	plate_1	K3	Plex_18	15	cortex
238	plate_1	K4	Plex_34	8	cortex
239	plate_1	K5	Plex_54	5	cortex
240	plate_1	K6	Plex_51	11	cortex
241	plate_1	K7	Plex_10	15	cortex
242	plate_1	K8	Plex_28	18	cortex
243	plate_1	K9	Plex_43	18	cortex
244	plate_1	K10	Plex_22	11	cortex
245	plate_1	K11	Plex_35	16	cortex
246	plate_1	K12	Plex_02	8	cortex
247	plate_1	K13	Plex_18	18	cortex
248	plate_1	K14	Plex_47	8	cortex
249	plate_1	K15	Plex_43	16	cortex
250	plate_1	K16	Plex_29	12	cortex
251	plate_1	K17	Plex_02	6	cortex
252	plate_1	K18	Plex_21	15	cortex
253	plate_1	K19	Plex_15	8	cortex
254	plate_1	K20	Plex_03	16	cortex
255	plate_1	K21	Plex_51	10	cortex
256	plate_1	K22	Plex_13	18	cortex
257	plate_1	K23	Plex_16	17	cortex
258	plate_1	K24	Plex_31	10	cortex
259	plate_1	L1	Plex_47	14	cortex
260	plate_1	L2	Plex_01	17	cortex
261	plate_1	L3	Plex_15	17	cortex
262	plate_1	L4	Plex_24	14	cortex
263	plate_1	L5	Plex_46	13	cortex
264	plate_1	L6	Plex_46	8	cortex
265	plate_1	L7	Plex_13	8	cortex
266	plate_1	L8	Plex_33	8	cortex
267	plate_1	L9	Plex_27	15	cortex
268	plate_1	L10	Plex_24	8	cortex
269	plate_1	L11	Plex_36	15	cortex
270	plate_1	L12	Plex_40	11	cortex
271	plate_1	L13	Plex_28	5	cortex
272	plate_1	L14	Plex_29	16	cortex
273	plate_1	L15	Plex_05	6	cortex
274	plate_1	L16	Plex_23	18	cortex
275	plate_1	L17	Plex_14	17	cortex
276	plate_1	L18	Plex_42	15	cortex
277	plate_1	L19	Plex_37	15	cortex
278	plate_1	L20	Plex_03	9	cortex
279	plate_1	L21	Plex_52	8	cortex
280	plate_1	L22	Plex_30	13	cortex
281	plate_1	L23	Plex_34	6	cortex
282	plate_1	L24	Plex_29	13	cortex
283	plate_1	M1	Plex_09	16	cortex
284	plate_1	M2	Plex_20	14	cortex
285	plate_1	M3	Plex_24	5	cortex
286	plate_1	M4	Plex_48	16	cortex
287	plate_1	M5	Plex_17	6	cortex
288	plate_1	M6	Plex_20	7	cortex
289	plate_1	M7	Plex_33	12	cortex
290	plate_1	M8	Plex_53	18	cortex
291	plate_1	M9	Plex_38	16	cortex
292	plate_1	M10	Plex_42	9	cortex
293	plate_1	M11	Plex_11	7	cortex
294	plate_1	M12	Plex_54	6	cortex
295	plate_1	M13	Plex_04	11	cortex
296	plate_1	M14	Plex_12	14	cortex
297	plate_1	M15	Plex_27	9	cortex
298	plate_1	M16	Plex_36	8	cortex
299	plate_1	M17	Plex_03	15	cortex
300	plate_1	M18	Plex_16	11	cortex
301	plate_1	M19	Plex_20	17	cortex
302	plate_1	M20	Plex_27	8	cortex
303	plate_1	M21	Plex_17	8	cortex
304	plate_1	M22	Plex_01	7	cortex
305	plate_1	M23	Plex_22	8	cortex
306	plate_1	M24	Plex_10	18	cortex
307	plate_1	N1	Plex_21	12	cortex
308	plate_1	N2	Plex_49	5	cortex
309	plate_1	N3	Plex_04	16	cortex
310	plate_1	N4	Plex_37	14	cortex
311	plate_1	N5	Plex_20	15	cortex
312	plate_1	N6	Plex_04	18	cortex
313	plate_1	N7	Plex_38	17	cortex
314	plate_1	N8	Plex_08	10	cortex
315	plate_1	N9	Plex_33	9	cortex
316	plate_1	N10	Plex_29	6	cortex
317	plate_1	N11	Plex_11	10	cortex
318	plate_1	N12	Plex_05	7	cortex
319	plate_1	N13	Plex_43	5	cortex
320	plate_1	N14	Plex_39	16	cortex
321	plate_1	N15	Plex_53	8	cortex
322	plate_1	N16	Plex_23	5	cortex
323	plate_1	N17	Plex_50	5	cortex
324	plate_1	N18	Plex_49	7	cortex
325	plate_1	N19	Plex_34	17	cortex
326	plate_1	N20	Plex_04	7	cortex
327	plate_1	N21	Plex_46	10	cortex
328	plate_1	N22	Plex_03	11	cortex
329	plate_1	N23	Plex_54	7	cortex
330	plate_1	N24	Plex_48	9	cortex
331	plate_1	O1	Plex_50	8	cortex
332	plate_1	O2	Plex_41	15	cortex
333	plate_1	O3	Plex_15	14	cortex
334	plate_1	O4	Plex_47	12	cortex
335	plate_1	O5	Plex_40	9	cortex
336	plate_1	O6	Plex_18	8	cortex
337	plate_1	O7	Plex_36	11	cortex
338	plate_1	O8	Plex_11	9	cortex
339	plate_1	O9	Plex_16	7	cortex
340	plate_1	O10	Plex_07	14	cortex
341	plate_1	O11	Plex_32	13	cortex
342	plate_1	O12	Plex_38	8	cortex
343	plate_1	O13	Plex_52	11	cortex
344	plate_1	O14	Plex_50	6	cortex
345	plate_1	O15	Plex_04	17	cortex
346	plate_1	O16	Plex_21	14	cortex
347	plate_1	O17	Plex_35	7	cortex
348	plate_1	O18	Plex_18	5	cortex
349	plate_1	O19	Plex_05	13	cortex
350	plate_1	O20	Plex_12	6	cortex
351	plate_1	O21	Plex_46	15	cortex
352	plate_1	O22	Plex_34	13	cortex
353	plate_1	O23	Plex_02	18	cortex
354	plate_1	O24	Plex_07	7	cortex
355	plate_1	P1	Plex_47	15	cortex
356	plate_1	P2	Plex_07	15	cortex
357	plate_1	P3	Plex_06	6	cortex
358	plate_1	P4	Plex_06	10	cortex
359	plate_1	P5	Plex_20	11	cortex
360	plate_1	P6	Plex_44	14	cortex
361	plate_1	P7	Plex_12	12	cortex
362	plate_1	P8	Plex_09	8	cortex
363	plate_1	P9	Plex_01	12	cortex
364	plate_1	P10	Plex_46	5	cortex
365	plate_1	P11	Plex_45	18	cortex
366	plate_1	P12	Plex_10	8	cortex
367	plate_1	P13	Plex_08	9	cortex
368	plate_1	P14	Plex_27	5	cortex
369	plate_1	P15	Plex_04	13	cortex
370	plate_1	P16	Plex_31	11	cortex
371	plate_1	P17	Plex_22	13	cortex
372	plate_1	P18	Plex_07	18	cortex
373	plate_1	P19	Plex_13	9	cortex
374	plate_1	P20	Plex_23	9	cortex
375	plate_1	P21	Plex_24	13	cortex
376	plate_1	P22	Plex_34	12	cortex
377	plate_1	P23	Plex_41	17	cortex
378	plate_1	P24	Plex_52	6	cortex
379	plate_2	A7	Plex_20	9	endodermis
380	plate_2	A8	Plex_21	6	endodermis
381	plate_2	A9	Plex_02	11	endodermis
382	plate_2	A10	Plex_25	18	endodermis
383	plate_2	A11	Plex_02	15	endodermis
384	plate_2	A12	Plex_46	18	endodermis
385	plate_2	A13	Plex_15	9	endodermis
386	plate_2	A14	Plex_04	12	endodermis
387	plate_2	A15	Plex_13	6	endodermis
388	plate_2	A16	Plex_26	6	endodermis
389	plate_2	A17	Plex_33	13	endodermis
390	plate_2	A18	Plex_11	14	endodermis
391	plate_2	A19	Plex_24	10	endodermis
392	plate_2	A20	Plex_42	13	endodermis
393	plate_2	A21	Plex_15	15	endodermis
394	plate_2	A22	Plex_26	17	endodermis
395	plate_2	A23	Plex_25	14	endodermis
396	plate_2	A24	Plex_31	17	endodermis
397	plate_2	B1	Plex_24	16	endodermis
398	plate_2	B2	Plex_22	18	endodermis
399	plate_2	B3	Plex_48	17	endodermis
400	plate_2	B4	Plex_15	12	endodermis
401	plate_2	B5	Plex_29	17	endodermis
402	plate_2	B6	Plex_33	15	endodermis
403	plate_2	B7	Plex_38	6	endodermis
404	plate_2	B8	Plex_51	18	endodermis
405	plate_2	B9	Plex_32	16	endodermis
406	plate_2	B10	Plex_14	18	endodermis
407	plate_2	B11	Plex_31	14	endodermis
408	plate_2	B12	Plex_08	15	endodermis
409	plate_2	B13	Plex_53	10	endodermis
410	plate_2	B14	Plex_27	10	endodermis
411	plate_2	B15	Plex_50	13	endodermis
412	plate_2	B16	Plex_16	9	endodermis
413	plate_2	B17	Plex_07	11	endodermis
414	plate_2	B18	Plex_02	12	endodermis
415	plate_2	B19	Plex_10	12	endodermis
416	plate_2	B20	Plex_09	18	endodermis
417	plate_2	B21	Plex_51	17	endodermis
418	plate_2	B22	Plex_11	16	endodermis
419	plate_2	B23	Plex_32	9	endodermis
420	plate_2	B24	Plex_16	8	endodermis
421	plate_2	C1	Plex_12	15	endodermis
422	plate_2	C2	Plex_01	6	endodermis
423	plate_2	C3	Plex_14	9	endodermis
424	plate_2	C4	Plex_07	8	endodermis
425	plate_2	C5	Plex_04	10	endodermis
426	plate_2	C6	Plex_27	18	endodermis
427	plate_2	C7	Plex_25	12	endodermis
428	plate_2	C8	Plex_29	15	endodermis
429	plate_2	C9	Plex_39	12	endodermis
430	plate_2	C10	Plex_28	8	endodermis
431	plate_2	C11	Plex_32	5	endodermis
432	plate_2	C12	Plex_45	17	endodermis
433	plate_2	C13	Plex_27	16	endodermis
434	plate_2	C14	Plex_08	16	endodermis
435	plate_2	C15	Plex_07	16	endodermis
436	plate_2	C16	Plex_06	8	endodermis
437	plate_2	C17	Plex_50	7	endodermis
438	plate_2	C18	Plex_50	9	endodermis
439	plate_2	C19	Plex_21	11	endodermis
440	plate_2	C20	Plex_46	12	endodermis
441	plate_2	C21	Plex_49	12	endodermis
442	plate_2	C22	Plex_43	15	endodermis
443	plate_2	C23	Plex_19	5	endodermis
444	plate_2	C24	Plex_13	14	endodermis
445	plate_2	D1	Plex_30	18	endodermis
446	plate_2	D2	Plex_45	5	endodermis
447	plate_2	D3	Plex_04	14	endodermis
448	plate_2	D4	Plex_20	13	endodermis
449	plate_2	D5	Plex_30	9	endodermis
450	plate_2	D6	Plex_32	17	endodermis
451	plate_2	D7	Plex_45	16	endodermis
452	plate_2	D8	Plex_04	15	endodermis
453	plate_2	D9	Plex_31	6	endodermis
454	plate_2	D10	Plex_20	5	endodermis
455	plate_2	D11	Plex_35	6	endodermis
456	plate_2	D12	Plex_23	16	endodermis
457	plate_2	D13	Plex_01	15	endodermis
458	plate_2	D14	Plex_17	7	endodermis
459	plate_2	D15	Plex_40	5	endodermis
460	plate_2	D16	Plex_24	6	endodermis
461	plate_2	D17	Plex_08	8	endodermis
462	plate_2	D18	Plex_30	15	endodermis
463	plate_2	D19	Plex_31	7	endodermis
464	plate_2	D20	Plex_51	12	endodermis
465	plate_2	D21	Plex_46	7	endodermis
466	plate_2	D22	Plex_46	6	endodermis
467	plate_2	D23	Plex_54	11	endodermis
468	plate_2	D24	Plex_07	6	endodermis
469	plate_2	E1	Plex_43	6	endodermis
470	plate_2	E2	Plex_33	10	endodermis
471	plate_2	E3	Plex_42	7	endodermis
472	plate_2	E4	Plex_03	18	endodermis
473	plate_2	E5	Plex_27	17	endodermis
474	plate_2	E6	Plex_53	17	endodermis
475	plate_2	E7	Plex_35	14	endodermis
476	plate_2	E8	Plex_02	9	endodermis
477	plate_2	E9	Plex_47	9	endodermis
478	plate_2	E10	Plex_37	17	endodermis
479	plate_2	E11	Plex_03	13	endodermis
480	plate_2	E12	Plex_36	14	endodermis
481	plate_2	E13	Plex_37	12	endodermis
482	plate_2	E14	Plex_41	12	endodermis
483	plate_2	E15	Plex_14	7	endodermis
484	plate_2	E16	Plex_44	8	endodermis
485	plate_2	E17	Plex_45	11	endodermis
486	plate_2	E18	Plex_51	13	endodermis
487	plate_2	E19	Plex_48	5	endodermis
488	plate_2	E20	Plex_46	16	endodermis
489	plate_2	E21	Plex_26	5	endodermis
490	plate_2	E22	Plex_16	18	endodermis
491	plate_2	E23	Plex_11	5	endodermis
492	plate_2	E24	Plex_05	15	endodermis
493	plate_2	F1	Plex_23	7	endodermis
494	plate_2	F2	Plex_19	10	endodermis
495	plate_2	F3	Plex_27	13	endodermis
496	plate_2	F4	Plex_40	16	endodermis
497	plate_2	F5	Plex_54	10	endodermis
498	plate_2	F6	Plex_38	14	endodermis
499	plate_2	F7	Plex_39	9	endodermis
500	plate_2	F8	Plex_31	8	endodermis
501	plate_2	F9	Plex_20	16	endodermis
502	plate_2	F10	Plex_18	9	endodermis
503	plate_2	F11	Plex_24	18	endodermis
504	plate_2	F12	Plex_06	9	endodermis
505	plate_2	F13	Plex_13	7	endodermis
506	plate_2	F14	Plex_26	14	endodermis
507	plate_2	F15	Plex_17	10	endodermis
508	plate_2	F16	Plex_21	10	endodermis
509	plate_2	F17	Plex_25	6	endodermis
510	plate_2	F18	Plex_50	10	endodermis
511	plate_2	F19	Plex_39	18	endodermis
512	plate_2	F20	Plex_32	8	endodermis
513	plate_2	F21	Plex_18	6	endodermis
514	plate_2	F22	Plex_40	15	endodermis
515	plate_2	F23	Plex_05	18	endodermis
516	plate_2	F24	Plex_02	7	endodermis
517	plate_2	G1	Plex_01	11	endodermis
518	plate_2	G2	Plex_22	17	endodermis
519	plate_2	G3	Plex_45	7	endodermis
520	plate_2	G4	Plex_22	15	endodermis
521	plate_2	G5	Plex_42	8	endodermis
522	plate_2	G6	Plex_36	17	endodermis
523	plate_2	G7	Plex_35	10	endodermis
524	plate_2	G8	Plex_01	9	endodermis
525	plate_2	G9	Plex_20	6	endodermis
526	plate_2	G10	Plex_41	6	endodermis
527	plate_2	G11	Plex_07	5	endodermis
528	plate_2	G12	Plex_38	18	endodermis
529	plate_2	G13	Plex_06	11	endodermis
530	plate_2	G14	Plex_11	6	endodermis
531	plate_2	G15	Plex_31	5	endodermis
532	plate_2	G16	Plex_29	9	endodermis
533	plate_2	G17	Plex_33	5	endodermis
534	plate_2	G18	Plex_48	10	endodermis
535	plate_2	G19	Plex_03	17	endodermis
536	plate_2	G20	Plex_52	13	endodermis
537	plate_2	G21	Plex_12	11	endodermis
538	plate_2	G22	Plex_47	10	endodermis
539	plate_2	G23	Plex_41	10	endodermis
540	plate_2	G24	Plex_44	17	endodermis
541	plate_2	H1	Plex_35	8	endodermis
542	plate_2	H2	Plex_34	16	endodermis
543	plate_2	H3	Plex_19	18	endodermis
544	plate_2	H4	Plex_18	11	endodermis
545	plate_2	H5	Plex_16	6	endodermis
546	plate_2	H6	Plex_35	11	endodermis
547	plate_2	H7	Plex_29	11	endodermis
548	plate_2	H8	Plex_45	8	endodermis
549	plate_2	H9	Plex_17	16	endodermis
550	plate_2	H10	Plex_28	17	endodermis
551	plate_2	H11	Plex_33	14	endodermis
552	plate_2	H12	Plex_04	5	endodermis
553	plate_2	H13	Plex_54	9	endodermis
554	plate_2	H14	Plex_40	17	endodermis
555	plate_2	H15	Plex_25	5	endodermis
556	plate_2	H16	Plex_17	12	endodermis
557	plate_2	H17	Plex_54	17	endodermis
558	plate_2	H18	Plex_13	10	endodermis
559	plate_2	H19	Plex_08	12	endodermis
560	plate_2	H20	Plex_44	18	endodermis
561	plate_2	H21	Plex_38	7	endodermis
562	plate_2	H22	Plex_52	15	endodermis
563	plate_2	H23	Plex_43	17	endodermis
564	plate_2	H24	Plex_09	11	endodermis
565	plate_2	I1	Plex_27	6	endodermis
566	plate_2	I2	Plex_22	6	endodermis
567	plate_2	I3	Plex_36	12	endodermis
568	plate_2	I4	Plex_49	8	endodermis
569	plate_2	I5	Plex_47	17	endodermis
570	plate_2	I6	Plex_52	7	endodermis
571	plate_2	I7	Plex_54	16	endodermis
572	plate_2	I8	Plex_47	13	endodermis
573	plate_2	I9	Plex_30	10	endodermis
574	plate_2	I10	Plex_13	5	endodermis
575	plate_2	I11	Plex_48	7	endodermis
576	plate_2	I12	Plex_34	7	endodermis
577	plate_2	I13	Plex_28	15	endodermis
578	plate_2	I14	Plex_51	14	endodermis
579	plate_2	I15	Plex_49	18	endodermis
580	plate_2	I16	Plex_08	7	endodermis
581	plate_2	I17	Plex_44	9	endodermis
582	plate_2	I18	Plex_50	12	endodermis
583	plate_2	I19	Plex_53	5	endodermis
584	plate_2	I20	Plex_43	9	endodermis
585	plate_2	I21	Plex_37	8	endodermis
586	plate_2	I22	Plex_30	6	endodermis
587	plate_2	I23	Plex_08	11	endodermis
588	plate_2	I24	Plex_39	7	endodermis
589	plate_2	J1	Plex_33	16	endodermis
590	plate_2	J2	Plex_13	15	endodermis
591	plate_2	J3	Plex_54	8	endodermis
592	plate_2	J4	Plex_17	17	endodermis
593	plate_2	J5	Plex_28	9	endodermis
594	plate_2	J6	Plex_40	6	endodermis
595	plate_2	J7	Plex_01	18	endodermis
596	plate_2	J8	Plex_07	13	endodermis
597	plate_2	J9	Plex_02	16	endodermis
598	plate_2	J10	Plex_10	6	endodermis
599	plate_2	J11	Plex_45	13	endodermis
600	plate_2	J12	Plex_44	13	endodermis
601	plate_2	J13	Plex_26	12	endodermis
602	plate_2	J14	Plex_19	7	endodermis
603	plate_2	J15	Plex_42	11	endodermis
604	plate_2	J16	Plex_38	13	endodermis
605	plate_2	J17	Plex_50	15	endodermis
606	plate_2	J18	Plex_17	9	endodermis
607	plate_2	J19	Plex_06	5	endodermis
608	plate_2	J20	Plex_19	6	endodermis
609	plate_2	J21	Plex_42	12	endodermis
610	plate_2	J22	Plex_25	10	endodermis
611	plate_2	J23	Plex_32	10	endodermis
612	plate_2	J24	Plex_12	10	endodermis
613	plate_2	K1	Plex_14	15	endodermis
614	plate_2	K2	Plex_52	9	endodermis
615	plate_2	K3	Plex_35	5	endodermis
616	plate_2	K4	Plex_31	13	endodermis
617	plate_2	K5	Plex_39	11	endodermis
618	plate_2	K6	Plex_24	15	endodermis
619	plate_2	K7	Plex_06	17	endodermis
620	plate_2	K8	Plex_09	5	endodermis
621	plate_2	K9	Plex_02	17	endodermis
622	plate_2	K10	Plex_41	8	endodermis
623	plate_2	K11	Plex_26	15	endodermis
624	plate_2	K12	Plex_03	12	endodermis
625	plate_2	K13	Plex_13	13	endodermis
626	plate_2	K14	Plex_37	9	endodermis
627	plate_2	K15	Plex_47	18	endodermis
628	plate_2	K16	Plex_44	10	endodermis
629	plate_2	K17	Plex_20	10	endodermis
630	plate_2	K18	Plex_25	16	endodermis
631	plate_2	K19	Plex_44	12	endodermis
632	plate_2	K20	Plex_49	6	endodermis
633	plate_2	K21	Plex_53	7	endodermis
634	plate_2	K22	Plex_21	13	endodermis
635	plate_2	K23	Plex_09	10	endodermis
636	plate_2	K24	Plex_09	17	endodermis
637	plate_2	L1	Plex_04	8	endodermis
638	plate_2	L2	Plex_36	6	endodermis
639	plate_2	L3	Plex_51	6	endodermis
640	plate_2	L4	Plex_15	13	endodermis
641	plate_2	L5	Plex_43	14	endodermis
642	plate_2	L6	Plex_22	10	endodermis
643	plate_2	L7	Plex_33	18	endodermis
644	plate_2	L8	Plex_41	11	endodermis
645	plate_2	L9	Plex_48	14	endodermis
646	plate_2	L10	Plex_12	9	endodermis
647	plate_2	L11	Plex_37	18	endodermis
648	plate_2	L12	Plex_49	17	endodermis
649	plate_2	L13	Plex_53	16	endodermis
650	plate_2	L14	Plex_52	17	endodermis
651	plate_2	L15	Plex_35	13	endodermis
652	plate_2	L16	Plex_12	18	endodermis
653	plate_2	L17	Plex_32	6	endodermis
654	plate_2	L18	Plex_29	10	endodermis
655	plate_2	L19	Plex_43	10	endodermis
656	plate_2	L20	Plex_11	11	endodermis
657	plate_2	L21	Plex_40	14	endodermis
658	plate_2	L22	Plex_11	17	endodermis
659	plate_2	L23	Plex_19	17	endodermis
660	plate_2	L24	Plex_23	8	endodermis
661	plate_2	M1	Plex_08	5	endodermis
662	plate_2	M2	Plex_05	14	endodermis
663	plate_2	M3	Plex_30	12	endodermis
664	plate_2	M4	Plex_12	8	endodermis
665	plate_2	M5	Plex_16	16	endodermis
666	plate_2	M6	Plex_48	11	endodermis
667	plate_2	M7	Plex_28	7	endodermis
668	plate_2	M8	Plex_52	16	endodermis
669	plate_2	M9	Plex_52	12	endodermis
670	plate_2	M10	Plex_46	11	endodermis
671	plate_2	M11	Plex_48	13	endodermis
672	plate_2	M12	Plex_42	14	endodermis
673	plate_2	M13	Plex_36	7	endodermis
674	plate_2	M14	Plex_14	5	endodermis
675	plate_2	M15	Plex_37	16	endodermis
676	plate_2	M16	Plex_18	14	endodermis
677	plate_2	M17	Plex_04	6	endodermis
678	plate_2	M18	Plex_24	11	endodermis
679	plate_2	M19	Plex_54	14	endodermis
680	plate_2	M20	Plex_37	13	endodermis
681	plate_2	M21	Plex_50	14	endodermis
682	plate_2	M22	Plex_06	12	endodermis
683	plate_2	M23	Plex_15	5	endodermis
684	plate_2	M24	Plex_49	16	endodermis
685	plate_2	N1	Plex_36	16	endodermis
686	plate_2	N2	Plex_10	10	endodermis
687	plate_2	N3	Plex_39	5	endodermis
688	plate_2	N4	Plex_05	11	endodermis
689	plate_2	N5	Plex_20	12	endodermis
690	plate_2	N6	Plex_26	16	endodermis
691	plate_2	N7	Plex_34	18	endodermis
692	plate_2	N8	Plex_10	13	endodermis
693	plate_2	N9	Plex_27	7	endodermis
694	plate_2	N10	Plex_12	5	endodermis
695	plate_2	N11	Plex_23	17	endodermis
696	plate_2	N12	Plex_05	9	endodermis
697	plate_2	N13	Plex_36	10	endodermis
698	plate_2	N14	Plex_11	15	endodermis
699	plate_2	N15	Plex_10	5	endodermis
700	plate_2	N16	Plex_40	18	endodermis
701	plate_2	N17	Plex_06	16	endodermis
702	plate_2	N18	Plex_47	16	endodermis
703	plate_2	N19	Plex_18	16	endodermis
704	plate_2	N20	Plex_21	9	endodermis
705	plate_2	N21	Plex_46	9	endodermis
706	plate_2	N22	Plex_23	10	endodermis
707	plate_2	N23	Plex_42	18	endodermis
708	plate_2	N24	Plex_15	6	endodermis
709	plate_2	O1	Plex_41	13	endodermis
710	plate_2	O2	Plex_18	10	endodermis
711	plate_2	O3	Plex_34	14	endodermis
712	plate_2	O4	Plex_41	16	endodermis
713	plate_2	O5	Plex_05	16	endodermis
714	plate_2	O6	Plex_34	11	endodermis
715	plate_2	O7	Plex_05	5	endodermis
716	plate_2	O8	Plex_03	14	endodermis
717	plate_2	O9	Plex_10	7	endodermis
718	plate_2	O10	Plex_09	9	endodermis
719	plate_2	O11	Plex_09	13	endodermis
720	plate_2	O12	Plex_01	14	endodermis
721	plate_2	O13	Plex_21	8	endodermis
722	plate_2	O14	Plex_03	10	endodermis
723	plate_2	O15	Plex_23	6	endodermis
724	plate_2	O16	Plex_30	7	endodermis
725	plate_2	O17	Plex_24	12	endodermis
726	plate_2	O18	Plex_17	18	endodermis
727	plate_2	O19	Plex_19	8	endodermis
728	plate_2	O20	Plex_53	14	endodermis
729	plate_2	O21	Plex_23	15	endodermis
730	plate_2	O22	Plex_16	5	endodermis
731	plate_2	O23	Plex_28	16	endodermis
732	plate_2	O24	Plex_53	13	endodermis
733	plate_2	P1	Plex_38	15	endodermis
734	plate_2	P2	Plex_18	17	endodermis
735	plate_2	P3	Plex_14	6	endodermis
736	plate_2	P4	Plex_03	8	endodermis
737	plate_2	P5	Plex_14	8	endodermis
738	plate_2	P6	Plex_51	7	endodermis
739	plate_2	P7	Plex_39	14	endodermis
740	plate_2	P8	Plex_34	9	endodermis
741	plate_2	P9	Plex_22	16	endodermis
742	plate_2	P10	Plex_07	9	endodermis
743	plate_2	P11	Plex_28	6	endodermis
744	plate_2	P12	Plex_15	18	endodermis
745	plate_2	P13	Plex_10	16	endodermis
746	plate_2	P14	Plex_43	8	endodermis
747	plate_2	P15	Plex_01	8	endodermis
748	plate_2	P16	Plex_22	7	endodermis
749	plate_2	P17	Plex_49	14	endodermis
750	plate_2	P18	Plex_29	8	endodermis
751	plate_2	P19	Plex_16	13	endodermis
752	plate_2	P20	Plex_29	7	endodermis
753	plate_2	P21	Plex_47	11	endodermis
754	plate_2	P22	Plex_38	11	endodermis
755	plate_2	P23	Plex_34	15	endodermis
756	plate_2	P24	Plex_21	17	endodermis
