## Supplemental Table 2 for "Single-cell proteomics differentiates Arabidopsis root cell types"

### Sheet: Sheet1
NLG
time (min)	%B
0	1
5	15
7	15.2
9	15.5
11	15.7
13	15.9
15	16.1
19	16.5
21	17
23	17.4
25	17.6
27	17.7
29	17.9
31	18.3
33	18.6
35	18.9
37	19.3
39	19.5
41	19.7
43	19.9
45	20.3
47	20.7
49	20.9
51	21.4
53	21.9
55	22.2
57	22.8
59	23.2
61	23.6
63	23.9
65	23.9
67	25
69	25.5
71	26.5
73	27.8
75	30.7
77	32.8
79	33.9
81	35.1
83	35.9
85	37
87	37.8
89	37.9
91	38.7
93	39.1
95	39.6
97	40.9
99	41.5
101	43.1
103	43.4
105	43.8
115	62.5
116	99
121	99
122	1
150	1
